# Host transcriptomic profiling of COVID-19 patients with mild, moderate, and severe clinical outcomes

**DOI:** 10.1101/2020.09.28.316604

**Authors:** Ruchi Jain, Sathishkumar Ramaswamy, Divinlal Harilal, Mohammed Uddin, Tom Loney, Norbert Nowotny, Hanan Alsuwaidi, Rupa Varghese, Zulfa Deesi, Abdulmajeed Alkhajeh, Hamda Khansaheb, Alawi Alsheikh-Ali, Ahmad Abou Tayoun

## Abstract

Characterizing key molecular and cellular pathways involved in COVID-19 is essential for disease prognosis and management. We perform shotgun transcriptome sequencing of human RNA obtained from nasopharyngeal swabs of patients with COVID-19, and identify a molecular signature associated with disease severity. Specifically, we identify globally dysregulated immune related pathways, such as cytokine-cytokine receptor signaling, complement and coagulation cascades, JAK-STAT, and TGF-β signaling pathways in all, though to a higher extent in patients with severe symptoms. The excessive release of cytokines and chemokines such as *CCL2, CCL22, CXCL9* and *CXCL12* and certain interferons and interleukins related genes like *IFIH1, IFI44, IFIT1* and *IL10* were significantly higher in patients with severe clinical presentation compared to mild and moderate presentations. Moreover, early induction of the TGF-β signaling pathway might be the primary cause of pulmonary fibrosis in patients with severe disease. Differential gene expression analysis identified a small set of regulatory genes that might act as strong predictors of patient outcome. Our data suggest that rapid transcriptome analysis of nasopharyngeal swabs can be a powerful approach to quantify host molecular response and may provide valuable insights into COVID-19 pathophysiology.
