## Supplemental Table 1 for "Host transcriptomic profiling of COVID-19 patients with mild, moderate, and severe clinical outcomes"

### Sheet: Sheet1
Supplementary Table 1. Summary of RNA sequenicng data statistics
					SARS-CoV2				hg19
Sample-ID	Age	Sex at Birth	Severity	Total_Reads	Total_Aligned_Reads	% of reads aligned	Mean Target Coverage	% of 10X coverage	Total_Aligned_Reads	% of reads aligned	MEAN_TARGET_COVERAGE	1X	2X	10X	20X
L7356	23	Male	Asymp/Mild	15704894	1279368	8.1463	2523.43	100	9905085	63.0701	0.139083	11.5315	1.4301	0.0187	0.0038
L8156	63	Female	Asymp/Mild	37782860	141678	0.375	5.27254	8.103	12226274	32.3593	0.180795	15.4446	2.0995	0.002	0.0007
L0000	27	Female	Asymp/Mild	33700572	208432	0.6185	43.235	100	26426844	78.4166	0.469313	33.3792	9.2613	0.0169	0.0024
L8205	36	Male	Asymp/Mild	32117004	124373	0.3872	10.1348	49.1393	17846764	55.568	0.222488	18.1493	2.8417	0.022	0.0051
L8497	38	Female	Asymp/Mild	37098710	82113	0.2213	4.6003	4.8147	24871569	67.0416	0.043266	3.943	0.2264	0.003	0.001
L0484	28	Male	Asymp/Mild	24412838	2169094	8.8851	5252.05	100	16258236	66.5971	0.134997	11.7136	1.3124	0.0056	0.0012
L4280	36	Male	Asymp/Mild	33921438	69460	0.2048	20.9357	97.2362	13351788	39.3609	0.067584	5.7722	0.5551	0.0068	0.0015
L0509	36	Male	Asymp/Mild	26886564	285309	1.0612	7.90297	31.3193	17910481	66.615	0.070435	6.4669	0.4308	0.0021	0.0007
L3715	34	Male	Asymp/Mild	24900222	149811	0.6016	6.28014	14.9755	17623171	70.7752	0.328077	25.3967	5.3171	0.0178	0.0049
L8480	21	Male	Asymp/Mild	31824940	130798	0.411	5.20271	7.6525	12813196	40.2615	0.268063	21.275	3.9535	0.0129	0.0033
L1802	38	Male	Moderate	28881376	258071	0.8936	5.15164	8.4493	20924367	72.4493	0.168252	14.5546	1.7953	0.0041	0.0014
L2771	25	Male	Asymp/Mild	38114908	131449	0.3449	5.27372	8.4258	22639274	59.3974	0.283042	22.5059	4.3368	0.0082	0.0013
L2185	46	Male	Asymp/Mild	23466468	3193614	13.6093	6492.55	100	12268739	52.282	0.109473	9.1446	1.0601	0.0188	0.0033
L0904	35	Male	Asymp/Mild	30026790	516323	1.7195	1028.81	100	14545013	48.4401	0.297956	21.4116	4.5073	0.095	0.0273
L9766	28	Female	Asymp/Mild	30981012	731611	2.3615	1406.29	100	25947516	83.753	0.668845	42.8164	15.0776	0.0442	0.0054
L2409	59	Male	Asymp/Mild	46328358	2259490	4.8771	5499.47	100	14915174	32.1945	0.362224	27.0645	6.2221	0.0322	0.0064
L9928	42	Female	Asymp/Mild	28442822	306221	1.0766	4.08604	3.4665	16281327	57.2423	0.064303	5.9692	0.3591	0.0015	0.0005
L6599	41	Male	Asymp/Mild	40969224	270023	0.6591	229.302	100	19732885	48.1651	0.262908	20.8648	3.8532	0.0174	0.0035
L0068	33	Male	Asymp/Mild	35660576	261236	0.7326	125.568	100	24294885	68.1281	0.21073	13.9095	3.0957	0.1107	0.0324
L4682	64	Male	Severe/Critical	39720236	923462	2.3249	1877.56	100	19264978	48.5017	0.461713	33.0325	9.182	0.0144	0.0032
L0231	54	Male	Moderate	27406298	451672	1.6481	367.377	100	20212568	73.7515	0.394053	28.0059	6.9112	0.0746	0.0199
L6627	29	Male	Asymp/Mild	37417892	566560	1.5141	988.902	100	23862034	63.7717	0.145391	12.7228	1.4971	0.0017	0.0004
L0184	64	Female	Asymp/Mild	38776094	377389	0.9733	320.123	100	26790483	69.0902	0.516638	35.1415	10.7096	0.0283	0.0027
L5970	70	Female	Severe/Critical	25274052	121267	0.4798	6.29117	14.9687	20451378	80.9185	0.440079	32.2783	8.4331	0.0107	0.0017
L6867	60	Female	Asymp/Mild	32628882	95494	0.2927	4.68156	6.3244	12540826	38.4347	0.293636	20.2823	4.3328	0.1256	0.0412
L7100	44	Female	Asymp/Mild	31790432	220925	0.6949	4.54764	4.7542	22757386	71.5856	0.227004	18.9015	2.9376	0.006	0.0012
L8386	70	Male	Severe/Critical	32935002	152671	0.4636	5.4958	10.4835	23657175	71.8299	0.138652	11.9782	1.4175	0.0047	0.0015
L8477	36	Female	Asymp/Mild	33071610	101743	0.3076	5.71905	10.8735	21628989	65.4005	0.056672	5.3347	0.2847	0.0005	0.0003
L1014	27	Female	Asymp/Mild	36987476	155351	0.42	155.463	100	33670400	91.0319	2.80275	50.2117	34.2892	5.8507	1.8489
L1076	30	Female	Asymp/Mild	36202168	191552	0.5291	182.221	100	32235770	89.0438	4.30633	58.7269	42.7664	10.6312	3.6162
L3779	32	Female	Asymp/Mild	29912422	395560	1.3224	320.975	100	21306105	71.2283	0.274366	21.9957	4.0794	0.0087	0.002
L3280	3	Male	Asymp/Mild	33418620	230845	0.6908	6.66236	18.3579	27948015	83.6301	0.670623	42.4398	15.1212	0.048	0.0051
L4184	28	Female	Asymp/Mild	25150950	215797	0.858	31.1437	99.4318	18671198	74.2366	0.100811	9.1641	0.7541	0.0013	0.0007
L5621	58	Male	Asymp/Mild	34881024	2155297	6.179	4679.84	100	16651145	47.737	0.352495	26.5717	6.2023	0.0118	0.002
L9440	35	Male	Asymp/Mild	28015394	107206	0.3827	38.3879	99.9731	6802313	24.2806	0.138253	12.1978	1.3687	0.0007	0.0003
L7355	20	Male	Asymp/Mild	41230936	69380	0.1683	6.06173	12.6286	28492301	69.1042	0.089529	8.2591	0.5873	0.0009	0.0007
L1758	30	Male	Asymp/Mild	32649592	937403	2.8711	2106.37	100	19685985	60.2947	0.052848	4.9761	0.2453	0.0008	0.0003
L9768	19	Male	Asymp/Mild	22370982	150635	0.6733	91.9703	99.9798	14686767	65.651	0.235017	19.0697	3.1509	0.0178	0.0049
L3290160143	67	Female	Moderate	25711890	210918	0.8203	0.018492	0	2.31308e+07	89.9616	4.81749	44.9314	39.2494	12.8134	4.5289
L3290161092	35	Male	Moderate	40831338	4059278	9.9416	0.035169	0	2.93639e+07	71.9151	6.77769	57.2999	46.6203	16.9224	7.0765
L3290162047	48	Male	Moderate	31211520	325979	1.0444	0.003261	0	2.71702e+07	87.0519	5.18641	46.853	41.5648	14.2807	5.0813
L3290164717	65	Male	Moderate	29249600	206567	0.7062	0.050098	0	2.60353e+07	89.0107	5.45405	54.7816	45.6759	14.5408	5.0676
L3290164790	23	Male	Moderate	27116140	258189	0.9522	0.039506	0	2.39202e+07	88.2141	4.48716	44.559	38.5458	11.8347	4.1536
L3290164968	44	Male	Moderate	24807598	135803	0.5474	0.140979	0	1.28338e+07	51.7334	0.59437	35.7949	13.1754	0.0582	0.0075
L3290164996	63	Male	Moderate	48483736	436961	0.9013	0.020207	0	2.04026e+07	42.0814	0.356849	26.1993	6.7745	0.0063	0.0011
L3290165435	46	Female	Asymptomatic/Mild	27664338	382463	1.3825	0.016778	0	2.37803e+07	85.9601	3.18399	43.3902	35.9274	8.1094	2.2337
L3290165790	55	Male	Moderate	30469042	1053230	3.4567	0.170298	0	2.57326e+07	84.455	4.67379	48.7651	41.3122	12.2098	4.0333
L3290166079	24	Male	Asymptomatic/Mild	40131348	42604	0.1062	0.007061	0	2.6862e+07	66.9352	0.118656	7.9369	1.747	0.0451	0.0123
L3290166145	58	Female	Asymptomatic/Mild	34299100	2507066	7.3094	0.563782	0	2.04939e+07	59.7505	0.461643	18.6774	8.2737	0.418	0.1371
L3290166436	56	Female	Asymptomatic/Mild	44395044	103484	0.2331	0.093437	0	2.956e+07	66.5839	0.101981	7.079	1.4023	0.0248	0.0108
